# APOL1 kidney risk variants in glomerular diseases modeled in transgenic mice

**DOI:** 10.1101/2023.03.27.534273

**Authors:** Teruhiko Yoshida, Khun Zaw Latt, Briana A. Santo, Shashi Shrivastav, Yongmei Zhao, Paride Fenaroli, Joon-Yong Chung, Stephen M. Hewitt, Vincent M. Tutino, Pinaki Sarder, Avi Z. Rosenberg, Cheryl A. Winkler, Jeffrey B. Kopp

**Affiliations:** Kidney Disease Section, Kidney Diseases Branch, NIDDK, NIH, Bethesda, MD; Department of Pathology and Anatomical Sciences, Jacobs School of Medicine & Biomedical Sciences, University at Buffalo, Buffalo, NY; Frederick National Laboratory for Cancer Research, NCI, NIH, Frederick, MD; Department of Pathology, Johns Hopkins Medical Institutions, Baltimore, MD; S.C. Nefrologia e Dialisi, AUSL-IRCCS, Reggio Emilia, Italy; Center for Cancer Research, NCI, NIH, Bethesda, MD; College of Medicine, University of Florida, Gainesville, FL

## Abstract

*APOL1* high-risk variants partially explain the high kidney disease prevalence among African ancestry individuals. Many mechanisms have been reported in cell culture models, but few have been demonstrated in mouse models. Here we characterize two models: (1) HIV-associated nephropathy (HIVAN) Tg26 mice crossed with bacterial artificial chromosome (BAC)/APOL1 transgenic mice and (2) interferon-γ administered to BAC/APOL1 mice. Both models showed exacerbated glomerular disease in APOL1-G1 compared to APOL1-G0 mice. HIVAN model glomerular bulk RNA-seq identified synergistic podocyte-damaging pathways activated by the APOL1-G1 allele and by HIV transgenes. Single-nuclear RNA-seq revealed podocyte-specific patterns of differentially-expressed genes as a function of APOL1 alleles. Eukaryotic Initiation factor-2 pathway was the most activated pathway in the interferon-γ model and the most deactivated pathway in the HIVAN model. HIVAN mouse model podocyte single-nuclear RNA-seq data showed similarity to human focal segmental glomerulosclerosis (FSGS) glomerular bulk RNA-seq data. Furthermore, single-nuclear RNA-seq data from interferon-γ mouse model podocytes (*in vivo*) showed similarity to human FSGS single-cell RNA-seq data from urine podocytes (*ex vivo*) and from human podocyte cell lines (*in vitro*) using bulk RNA-seq. These data highlight differences in the transcriptional effects of the *APOL1*-G1 risk variant in a model specific manner. Shared differentially expressed genes in podocytes in both mouse models suggest possible novel glomerular damage markers in *APOL1* variant-induced diseases. Transcription factor *Zbtb16* was downregulated in podocytes and endothelial cells in both models, possibly contributing to glucocorticoid-resistance. In summary, these findings in two mouse models suggest both shared and distinct therapeutic opportunities for APOL1 glomerulopathies.

**Significance statement:** Coding variants in APOL1, encoding apolipoprotein L1, contribute to kidney disease in individuals with African ancestry. The mechanisms for glomerular injury remain incompletely understood. We studied two transgenic mouse models, HIV-associated nephropathy and interferon-γ administration. Using glomerular and single-nuclear RNA sequencing, we identified genes differentially expressed among mice with kidney risk alleles (G1) and the common variant (G0). Both models exhibited up-regulation of genes that indicated podocyte damage with risk alleles compared to the common variant. One gene down-regulated in both models was Zbtb16, encoding a transcription factor, that may contribute to glucocorticoid-resistance. Overall, the findings suggest both shared and distinct alterations in the two disease models.
