## Supplemental Tables for "APOL1 kidney risk variants in glomerular diseases modeled in transgenic mice"

### Sheet: RT-qPCR_Primers
Supplemental Table S1| RT-qPCR primer sequences
Target gene		Sequence
APOL1	Forward	GCTTTTGATGACCAGGTCGTG
	Reverse	CAGCCTTGTACTCTTGGAACC
Synpo	Forward	ACGGACGTAGCCAGGTGA
	Reverse	TTTTCGGTGAAGCTTGTGCT
HIV-vpr	Forward	TGCCCAAGTATCCCCATAAG
	Reverse	TGGAACAAGCCCCAGAAGAC
Actb	Forward	CCACCATGTACCCAGGCATT
	Reverse	AGGGTGTAAAACGCAGCTCA

### Sheet: bulkRNA-seq
Supplemental Table S2| The sequencing and mapping statistics of bulk RNA-seq
Sample ID	Sample Yield (Mbases)	Percent of (PF) Bases >= Q30	Total Reads (PF)	Total Reads After Trimming	Percent Total Reads after Trimming	Total Mapped Reads (Trimmed)	Percent Total Mapped Reads (Trimmed)	Uniquely Mapped Reads (Trimmed)	Percent Uniquely Mapped Reads (Trimmed)	Percent Non-duplicated Reads (Mapped Trimmed)	PCT_RIBOSOMAL_BASES	PCT_CODING_BASES	PCT_UTR_BASES	PCT_INTRONIC_BASES	PCT_INTERGENIC_BASES	PCT_MRNA_BASES	PCT_CORRECT_STRAND_READS	MEDIAN_5PRIME_TO_3PRIME_BIAS
1_No_WT_1	6123	94.355	60620902	60594992	99.957	59040748	97.435	55275900	91.222	80.43	0.0918	45.6729	37.564	13.0439	3.6274	83.237	99.273	0.760208
2_No_WT_2	6023	94.305	59627022	59594942	99.946	58244404	97.734	54850594	92.039	80.202	0.0772	48.0394	37.2389	11.8317	2.8128	85.2783	99.3488	0.823706
3_No_WT_3	5942	94.12	58832094	58792474	99.933	57206610	97.303	53525004	91.041	77.664	0.0657	47.492	38.453	11.3435	2.6457	85.9451	99.3088	0.78927
4_No_WT_4	5956	94.255	58969782	58935054	99.941	57358528	97.325	52576032	89.21	77.013	0.0584	48.623	38.5509	10.2527	2.5151	87.1739	99.3108	0.735049
5_No_WT_5	6326	93.965	62634042	62584424	99.921	60428114	96.555	56265444	89.903	78.867	0.078	47.7871	38.3543	10.6876	3.093	86.1414	99.3051	0.625463
6_G0_WT_1	4879	94.49	48304592	48286268	99.962	47263582	97.882	44297282	91.739	78.97	0.1542	48.0559	37.9643	11.1141	2.7115	86.0202	99.3348	0.851862
7_G0_WT_2	5341	93.89	52887980	52815510	99.863	50270460	95.181	47135236	89.245	80.771	0.0641	46.9091	37.8178	12.1035	3.1055	84.7269	99.3674	0.639003
8_G0_WT_3	5247	93.91	51946412	51888682	99.889	49604782	95.598	46333410	89.294	81.216	0.0724	49.277	36.3375	10.9355	3.3776	85.6145	99.2327	0.715999
9_G1_WT_1	6217	94.26	61549152	61512252	99.94	59833250	97.27	56440362	91.755	80.88	0.1549	47.0134	37.1561	12.7975	2.8781	84.1694	99.2809	0.778012
10_G1_WT_2	5925	94.25	58659308	58576006	99.858	55700496	95.091	52216050	89.142	79.272	0.0529	46.581	38.3316	11.7572	3.2773	84.9126	99.3207	0.654022
11_G1_WT_3	5525	94.21	54701868	54675288	99.951	53323704	97.528	50099574	91.631	80.834	0.0748	48.3958	38.0217	10.9897	2.518	86.4175	99.3477	0.774872
12_G1_WT_4	6123	93.505	60629838	60565794	99.894	58156358	96.022	54534602	90.042	79.494	0.0624	48.7374	37.8553	10.6802	2.6647	86.5927	99.3798	0.626086
13_G2_WT_1	5165	93.465	51138572	51050496	99.828	48091790	94.204	45139022	88.42	80.689	0.0882	47.9263	37.8944	11.3304	2.7607	85.8207	99.3876	0.664599
14_G2_WT_2	5982	93.525	59225872	59126744	99.833	56145200	94.957	52340584	88.523	78.557	0.0989	47.798	37.7207	11.4445	2.9379	85.5187	99.3791	0.678806
15_G2_WT_3	5666	93.965	56095994	56027716	99.878	53392400	95.296	50508426	90.149	81.979	0.1037	47.534	37.1483	12.4319	2.782	84.6824	99.3696	0.672462
16_No_Tg_1	6291	94.42	62285744	62251118	99.944	60572546	97.304	56745400	91.156	79.781	0.2219	46.7718	37.3261	12.47	3.2102	84.0979	99.3119	0.771855
17_No_Tg_2	5555	94.665	54994326	54964254	99.945	53504182	97.344	49829584	90.658	79.71	0.1297	48.5504	37.2785	11.3987	2.6427	85.8289	99.2957	0.778757
18_No_Tg_3	6165	94.38	61036384	61015560	99.966	59937260	98.233	56318442	92.302	79.565	0.0811	48.268	37.682	11.163	2.8058	85.95	99.3141	0.845714
19_No_Tg_4	5453	93.845	53991176	53943722	99.912	52008504	96.413	48618736	90.129	79.636	0.0793	48.9304	37.2209	10.8423	2.9271	86.1513	99.3746	0.692561
20_No_Tg_5	5223	93.545	51713506	51655404	99.888	49612996	96.046	46238912	89.514	79.183	0.0614	48.2318	37.1911	11.7513	2.7644	85.423	99.3867	0.652803
21_G0_Tg_1	5518	93.23	54638300	54544992	99.829	51817900	95	48308934	88.567	80.118	0.0591	48.2006	37.3611	11.6924	2.6868	85.5617	99.4135	0.653101
22_G0_Tg_2	5428	94.915	53746628	53719186	99.949	52365000	97.479	49343582	91.855	81.364	0.0707	46.1534	37.4607	13.2376	3.0776	83.6141	99.3104	0.747645
23_G0_Tg_3	5562	93.845	55069876	55002900	99.878	52237054	94.971	49026994	89.135	79.294	0.0619	46.8842	37.7028	12.3969	2.9542	84.587	99.3694	0.580436
24_G0_Tg_4	6015	93.955	59549532	59472440	99.871	56899922	95.674	53259460	89.553	79.385	0.0632	47.9024	37.6081	11.4369	2.9894	85.5105	99.3717	0.616882
25_G0_Tg_5	5771	95.365	57130342	57106246	99.958	55795102	97.704	52029186	91.109	79.275	0.0957	48.9289	38.0504	10.2897	2.6354	86.9792	99.3429	0.790953
26_G1_Tg_1	5273	93.12	52205522	52114828	99.826	49298496	94.596	46240748	88.729	80.155	0.0598	49.5226	37.4142	10.455	2.5484	86.9368	99.3994	0.754665
27_G1_Tg_2	5362	94.26	53089660	53036622	99.9	50927756	96.024	47431570	89.432	80.111	0.053	48.7799	37.2702	11.1873	2.7095	86.0501	99.3758	0.667298
28_G1_Tg_3	7286	93.26	72143126	71980856	99.775	67400446	93.637	62585314	86.947	78.549	0.07	48.1874	37.3192	11.445	2.9785	85.5065	99.3272	0.65654
29_G1_Tg_4	5436	92.265	53827916	53703712	99.769	50824062	94.638	47420538	88.3	80.808	0.0746	49.0973	37.795	10.5328	2.5004	86.8923	99.369	0.636632
30_G1_Tg_5	6213	93.88	61522448	61439676	99.865	58543454	95.286	55110324	89.698	79.246	0.0569	46.9966	38.3257	11.8608	2.76	85.3223	99.3832	0.648316
31_G2_Tg_1	5922	93.73	58628776	58572260	99.904	56402922	96.296	52220070	89.155	78.117	0.0677	47.4673	39.2625	10.3353	2.8671	86.7299	99.4345	0.594658
32_G2_Tg_2	5235	94.43	51832218	51815950	99.969	50820720	98.079	47473722	91.62	79.984	0.0816	48.1571	37.9951	10.9232	2.843	86.1523	99.317	0.815565
33_G2_Tg_3	5718	94.49	56616364	56596474	99.965	55488164	98.042	52058858	91.983	79.679	0.0974	47.6035	37.6424	11.8114	2.8453	85.2459	99.3415	0.777809
34_G2_Tg_4	6216	93.385	61538724	61467666	99.885	58944730	95.896	55093754	89.63	78.908	0.0791	48.1112	38.3534	10.6339	2.8224	86.4646	99.3964	0.572545

### Sheet: snRNA-seq
Supplemental Table S3| The sequencing and mapping statistics of single-nuclear RNA-seq
Sample	Analysis Protocol	Estimated Number of Cells	Mean Reads per Cell	Median Genes per Cell	Number of Reads	Valid Barcodes	Sequencing Saturation	Q30 Bases in Barcode	Q30 Bases in RNA Read	Q30 Bases in UMI	Reads Mapped to Genome	Reads Mapped Confidently to Genome	Reads Mapped Confidently to Intergenic Regions	Reads Mapped Confidently to Intronic Regions	Reads Mapped Confidently to Exonic Regions	Reads Mapped Confidently to Transcriptome	Reads Mapped Antisense to Gene	Fraction Reads in Cells	Total Genes Detected	Median UMI Counts per Cell
1_WT	snRNA-seq	3593	77766	1210	279412170	0.957	0.863	0.966	0.94	0.964	0.942	0.917	0.056	0.426	0.435	0.505	0.354	0.498	23281	2246
2_G0Tg26	snRNA-seq	3553	74930	1119	266224869	0.953	0.858	0.965	0.935	0.963	0.942	0.917	0.053	0.427	0.438	0.493	0.369	0.473	23094	1955
3_G1Tg26	snRNA-seq	1138	161522	1400	183811612	0.958	0.898	0.972	0.936	0.969	0.942	0.916	0.048	0.408	0.46	0.521	0.345	0.413	21852	2622
4_G0IFNg	snRNA-seq	3094	79601	1254	246285432	0.957	0.797	0.968	0.943	0.965	0.914	0.875	0.071	0.341	0.463	0.515	0.287	0.343	24164	2166
5_G1IFNg	snRNA-seq	9170	71070	1537	651715630	0.952	0.777	0.957	0.938	0.955	0.932	0.902	0.052	0.433	0.417	0.463	0.385	0.475	25662	2724

### Sheet: GSEA_Tg26vsWT
Supplemental Table S4| Gene set enrichment analysis results of KEGG pathways comparing Tg26 with WT
NAME	SIZE	ES	NES	NOM p-val	FDR q-val
KEGG_ECM_RECEPTOR_INTERACTION	80	0.589309	2.06945	0	0.00477204
KEGG_AUTOIMMUNE_THYROID_DISEASE	21	0.722865	1.95718	0	0.013896
KEGG_CELL_ADHESION_MOLECULES_CAMS	112	0.512573	1.84956	0	0.0351125
KEGG_CYTOKINE_CYTOKINE_RECEPTOR_INTERACTION	179	0.474472	1.81376	0	0.040363
KEGG_COMPLEMENT_AND_COAGULATION_CASCADES	65	0.535285	1.78127	0	0.0480051
KEGG_FOCAL_ADHESION	187	0.462884	1.77941	0	0.0484859
KEGG_PARKINSONS_DISEASE	118	-0.396417	-1.78897	0	0.0394197
KEGG_PROTEIN_EXPORT	23	-0.561594	-1.79799	0.00325733	0.0368115
KEGG_OXIDATIVE_PHOSPHORYLATION	123	-0.397448	-1.80127	0	0.0360273
KEGG_SPLICEOSOME	120	-0.474866	-2.1542	0	0.00156986
KEGG_RIBOSOME	82	-0.586274	-2.54693	0	0

### Sheet: GSEA_G1Tg26vsG0Tg26
Supplemental Table S5| Gene set enrichment analysis results of KEGG pathways comparing G1xTg26 with G0xTg26
NAME	SIZE	ES	NES	NOM p-val	FDR q-val
KEGG_NOD_LIKE_RECEPTOR_SIGNALING_PATHWAY	55	0.66899	2.09086	0	0.000425746
KEGG_LEISHMANIA_INFECTION	57	0.659562	2.08999	0	0.000478718
KEGG_HEMATOPOIETIC_CELL_LINEAGE	70	0.611645	2.00281	0	0.000792025
KEGG_CYTOKINE_CYTOKINE_RECEPTOR_INTERACTION	179	0.555631	1.98688	0	0.000912823
KEGG_CELL_ADHESION_MOLECULES_CAMS	112	0.575237	1.96311	0	0.00126942
KEGG_VALINE_LEUCINE_AND_ISOLEUCINE_DEGRADATION	44	0.646723	1.95457	0	0.0014186
KEGG_PROPANOATE_METABOLISM	29	0.67752	1.9015	0	0.00275248
KEGG_PYRUVATE_METABOLISM	36	0.644469	1.88074	0	0.00357538
KEGG_GLUTATHIONE_METABOLISM	44	0.62002	1.87724	0.00121951	0.00371283
KEGG_PRION_DISEASES	33	0.656986	1.86134	0	0.00450957
KEGG_BUTANOATE_METABOLISM	30	0.656013	1.85587	0	0.0047761
KEGG_CITRATE_CYCLE_TCA_CYCLE	29	0.65424	1.82815	0.00140056	0.00662384
KEGG_B_CELL_RECEPTOR_SIGNALING_PATHWAY	74	0.54869	1.79251	0	0.00946249
KEGG_TOLL_LIKE_RECEPTOR_SIGNALING_PATHWAY	83	0.541816	1.78647	0	0.010032
KEGG_ARGININE_AND_PROLINE_METABOLISM	50	0.566421	1.77936	0	0.0106235
KEGG_CHEMOKINE_SIGNALING_PATHWAY	161	0.499597	1.77407	0	0.0112594
KEGG_LEUKOCYTE_TRANSENDOTHELIAL_MIGRATION	105	0.515483	1.77212	0	0.0115127
KEGG_GLYCOLYSIS_GLUCONEOGENESIS	53	0.569257	1.76403	0	0.0122808
KEGG_COMPLEMENT_AND_COAGULATION_CASCADES	65	0.55125	1.74679	0	0.0144615
KEGG_LYSOSOME	116	0.504896	1.74556	0	0.0146713
KEGG_TRYPTOPHAN_METABOLISM	36	0.598843	1.73738	0.00261438	0.0158293
KEGG_PATHOGENIC_ESCHERICHIA_COLI_INFECTION	48	0.561136	1.70993	0.00495663	0.0208645
KEGG_ASCORBATE_AND_ALDARATE_METABOLISM	15	0.688196	1.6944	0.00857143	0.0239989
KEGG_FC_GAMMA_R_MEDIATED_PHAGOCYTOSIS	91	0.507371	1.69367	0	0.0240949
KEGG_METABOLISM_OF_XENOBIOTICS_BY_CYTOCHROME_P450	45	0.562757	1.68597	0	0.0257768
KEGG_PENTOSE_AND_GLUCURONATE_INTERCONVERSIONS	17	0.673787	1.67887	0.00737463	0.0272856
KEGG_ALANINE_ASPARTATE_AND_GLUTAMATE_METABOLISM	30	0.591552	1.6757	0.00263158	0.0279509
KEGG_GLYCINE_SERINE_AND_THREONINE_METABOLISM	30	0.588813	1.65751	0.00540541	0.0320022
KEGG_DRUG_METABOLISM_CYTOCHROME_P450	48	0.5404	1.65283	0.00246305	0.0334254
KEGG_SPHINGOLIPID_METABOLISM	35	0.557877	1.64716	0.00520156	0.0350454
KEGG_SMALL_CELL_LUNG_CANCER	83	0.493642	1.64	0	0.0372497
KEGG_FATTY_ACID_METABOLISM	40	0.544491	1.61947	0.00990099	0.0434349
KEGG_PEROXISOME	78	0.490396	1.61934	0.00348028	0.043355
KEGG_PROTEASOME	42	-0.544558	-1.95181	0	0.0296851
KEGG_SPLICEOSOME	120	-0.502695	-2.18638	0	0.00366345
KEGG_RIBOSOME	82	-0.655163	-2.71827	0	0

### Sheet: GSEA_G2Tg26vsG0Tg26
Supplemental Table S6| Gene set enrichment analysis results of KEGG pathways comparing G2xTg26 with G0xTg26
NAME	SIZE	ES	NES	NOM p-val	FDR q-val
KEGG_OXIDATIVE_PHOSPHORYLATION	123	0.649151	2.84526	0	0
KEGG_PARKINSONS_DISEASE	118	0.611318	2.67009	0	0
KEGG_HUNTINGTONS_DISEASE	163	0.511521	2.34799	0	8.43022e-05
KEGG_BUTANOATE_METABOLISM	30	0.638986	2.14419	0	0.00143857
KEGG_ALZHEIMERS_DISEASE	151	0.458988	2.08954	0	0.00230138
KEGG_VALINE_LEUCINE_AND_ISOLEUCINE_DEGRADATION	44	0.5688	2.03357	0	0.00491338
KEGG_STEROID_BIOSYNTHESIS	16	0.695665	1.91566	0	0.0194404
KEGG_FATTY_ACID_METABOLISM	40	0.532555	1.85304	0	0.0310546
KEGG_FATTY_ACID_METABOLISM	40	-0.594111	-1.99957	0	0.0287001
